# Origin and development of uniparental and polyploid blastomeres

**DOI:** 10.1101/2024.07.30.605883

**Authors:** Yan Zhao, Andrea Fernández-Montoro, Greet Peeters, Tatjana Jatsenko, Tine De Coster, Daniel Angel-Velez, Thomas Lefevre, Thierry Voet, Olga Tšuiko, Ants Kurg, Katrien Smits, Ann Van Soom, Joris Robert Vermeesch

## Abstract

Whole-genome (WG) abnormalities, such as uniparental diploidy and triploidy, cause fetal death. Occasionally, they coexist with biparental diploid cells in live births. Understanding the origin and early development of WG abnormal blastomeres is crucial for explaining the formation of androgenotes, gynogenotes, triploidy, chimerism, and mixoploidy. By haplotyping 118 blastomeres from first cleavages, we identified various mechanisms of heterogoneic divisions that lead to WG abnormal blastomeres or their coexistence with normal blastomeres in both multipolar and bipolar cleaving zygotes. After culturing the totipotent blastomeres to three preimplantation stages and performing transcriptome profiling on over 600 cells, we discovered that stress responses contribute to developmental impairment in WG abnormal cells, resulting in either cell arrest or blastocyst formation. Some first-cleavage-derived WG abnormal blastomeres can survive early development and progress to blastocysts. Their potential dominance in preimplantation embryos represents an overlooked cause of abnormal development. Haplotype based screening could further increase pregnancy rates.
