## Supplemental Table S1 for "Origin and development of uniparental and polyploid blastomeres"

### Sheet: Supplemental_Table_S1
Detailed information for embryos and blastomere outgrowths involved in this study
Embryos are grouped according to genome segregation patterns during the first cleavage. “/” indicates data unavailable.
Category of inferred zygotic cleavage	Timepoint	Embryo	Bipolar/multipolar first cleavage	n blastomeres after first cleavage	Blastomere outgrowth	Blastomere outgrowth stage	Chromosomal constitution	n sperm fertilized the egg	% aneuploidy	Aneuploidy level	% chX nullisomy	Status of chrX
Category1: Embryos cleaved into blastomeres with WG abnormalities	T1	T1C2E3	Bipolar	2	T1C2E3B1	5_cell	Androgenetic	1	18	High	96	Without X
					T1C2E3B2	1_cell	Gynogenetic		88	High	0	With X
	T2	T2C4E2	Multipolar	4	T2C4E2B1	5_cell	Androgenetic	2	79	High	0	With X
					T2C4E2B2	1_cell	Androgenetic		9	Medium	0	With X
					T2C4E2B3	1_cell	Androgenetic		13	High	56	With X
					T2C4E2B4	4_cell	Gynogenetic		46	High	13	With X
	T3	T3C2E4	Multipolar	4	T3C2E4B1	1_cell	Anuclear	1	/	/	/	/
					T3C2E4B2	3_cell	Gynogenetic		16	High	0	With X
					T3C2E4B3	1_cell	Androgenetic		12	High	1	With X
					T3C2E4B4	1_cell	Anuclear		/	/	/	/
	T3	T3C3E4	Multipolar	4	T3C3E4B1	blastocyst	Androgenetic	2	0	Euploid	0	With X
					T3C3E4B2	blastocyst	Gynogenetic		12	High	10	With X
					T3C3E4B3	1_cell	Anuclear		/	/	/	/
					T3C3E4B4	blastocyst	Gynogenetic		8	Medium	0	With X
	T3	T3C3E7	Multipolar	3	T3C3E7B1	3_cell	Androgenetic	2	0	Euploid	0	With X
					T3C3E7B2	3_cell	Gynogenetic		16	High	0	With X
					T3C3E7B3	2_cell	Androgenetic		34	High	0	With X
	T3	T3C3E9	Multipolar	3	T3C3E9B1	blastocyst	Diandric triploid	4	0	Euploid	0	With X
					T3C3E9B2	5_cell	Triandric tetraploid		1	Euploid	0	With X
					T3C3E9B3	3_cell	Androgenetic		0	Euploid	0	With X
Category2: Embryos cleaved into biparental diploid blastomeres and blastomeres with WG abnormalities	T1	T1C3E3	Multipolar	3	T1C3E3B1	2_cell	Biparental dploid	2	0	Euploid	0	With X
					T1C3E3B2	4_cell	Androgenetic		65	High	96	Without X
					T1C3E3B3	4_cell	Androgenetic		49	High	96	Without X
	T1	T1C3E4	Multipolar	3	T1C3E4B1	4_cell	Biparental dploid	1	83	High	0	With X
					T1C3E4B2	4_cell	Gynogenetic		36	High	0	With X
					T1C3E4B3	3_cell	Androgenetic		58	High	23	With X
	T2	T2C3E8	Multipolar	3	T2C3E8B1	10_cell	Androgenetic	3	59	High	0	With X
					T2C3E8B2	2_cell	Androgenetic		5	Low	0	With X
					T2C3E8B3	4_cell	Biparental dploid		17	High	0	With X
	T2	T2C3E9	Multipolar	3	T2C3E9B1	2_cell	Androgenetic	2	0	Euploid	96	Without X
					T2C3E9B2	4_cell	Biparental dploid		2	Low	1	With X
					T2C3E9B3	5_cell	Biparental dploid		1	Euploid	3	With X
	T2	T2C2E4	Multipolar	4	T2C2E4B1	1_cell	Biparental dploid	2	1	Euploid	0	With X
					T2C2E4B2	1_cell	Androgenetic		1	Euploid	0	With X
					T2C2E4B3	1_cell	Anuclear		/	/	/	/
					T2C2E4B4	1_cell	Biparental dploid		1	Euploid	0	With X
	T2	T2C3E3	Multipolar	4	T2C3E3B1	8_cell	Androgenetic	2	4	Low	0	With X
					T2C3E3B2	6_cell	Androgenetic		12	High	0	With X
					T2C3E3B3	4_cell	Biparental dploid		39	High	0	With X
					T2C3E3B4	4_cell	Biparental dploid		49	High	0	With X
	T2	T2C3E4	Multipolar	4	T2C3E4B1	8_cell	Biparental dploid	2	7	Medium	0	With X
					T2C3E4B2	8_cell	Biparental dploid		9	Medium	0	With X
					T2C3E4B3	2_cell	Androgenetic		1	Euploid	95	With X
					T2C3E4B4	1_cell	Anuclear		/	/	/	/
	T2	T2C3E7	Multipolar	4	T2C3E7B1	1_cell	Anuclear	2	/	/	/	/
					T2C3E7B2	2_cell	Androgenetic		12	High	0	With X
					T2C3E7B3	9_cell	Biparental dploid		1	Euploid	0	With X
					T2C3E7B4	9_cell	Biparental dploid		1	Euploid	0	With X
	T3	T3C3E6	Multipolar	3	T3C3E6B1	5_cell	Diandric triploid	2	0	Euploid	0	With X
					T3C3E6B2	blastocyst	Biparental dploid		0	Euploid	0	With X
					T3C3E6B3	2_cell	Androgenetic		0	Euploid	96	Without X
Category3: Embryos cleaved into biparental diploidy blastomeres	T1	T1C2E5	Multipolar	3	T1C2E5B1	2_cell	Anuclear	1	/	/	/	/
					T1C2E5B2	4_cell	Biparental dploid		4	Low	5	With X
					T1C2E5B3	2_cell	Biparental dploid		1	Euploid	0	With X
	T1	T1C3E5	Multipolar	4	T1C3E5B1	1_cell	Anuclear	1	/	/	/	/
					T1C3E5B2	1_cell	Anuclear		/	/	/	/
					T1C3E5B3	4_cell	Biparental dploid		3	Low	0	With X
					T1C3E5B4	4_cell	Biparental dploid		2	Low	3	With X
	T2	T2C2E3	Multipolar	4	T2C2E3B1	2_cell	Biparental dploid	1	0	Euploid	0	With X
					T2C2E3B2	2_cell	Biparental dploid		0	Euploid	0	With X
					T2C2E3B3	1_cell	Anuclear		/	/	/	/
					T2C2E3B4	1_cell	Anuclear		/	/	/	/
	T3	T3C1E5	Multipolar	3	T3C1E5B1	1_cell	Anuclear	1	/	/	/	/
					T3C1E5B2	blastocyst	Biparental dploid		0	Euploid	0	With X
					T3C1E5B3	blastocyst	Biparental dploid		0	Euploid	0	With X
	T1	T1C3E2	Bipolar	2	T1C3E2B1	3_cell	Biparental dploid	1	24	High	1	With X
					T1C3E2B2	4_cell	Biparental dploid		5	Low	4	With X
	T1	T1C3E6	Bipolar	2	T1C3E6B1	4_cell	Biparental dploid	1	5	Low	0	With X
					T1C3E6B2	3_cell	Biparental dploid		5	Low	3	With X
	T1	T1C2E2	Bipolar	2	T1C2E2B1	4_cell	Biparental dploid	1	3	Low	1	With X
					T1C2E2B2	4_cell	Biparental dploid		1	Euploid	0	With X
	T1	T1C3E1	Bipolar	2	T1C3E1B1	4_cell	Biparental dploid	1	0	Euploid	0	With X
					T1C3E1B2	4_cell	Biparental dploid		8	Medium	0	With X
	T2	T2C2E1	Bipolar	2	T2C2E1B1	9_cell	Biparental dploid	1	0	Euploid	0	With X
					T2C2E1B2	10_cell	Biparental dploid		2	Low	2	With X
	T2	T2C2E2	Bipolar	2	T2C2E2B1	7_cell	Biparental dploid	1	0	Euploid	0	With X
					T2C2E2B2	8_cell	Biparental dploid		2	Low	1	With X
	T2	T2C3E1	Bipolar	2	T2C3E1B1	9_cell	Biparental dploid	1	0	Euploid	0	With X
					T2C3E1B2	7_cell	Biparental dploid		4	Low	1	With X
	T2	T2C3E2	Bipolar	2	T2C3E2B1	5_cell	Biparental dploid	1	6	Medium	3	With X
					T2C3E2B2	6_cell	Biparental dploid		1	Euploid	0	With X
	T2	T2C4E1	Bipolar	2	T2C4E1B1	11_cell	Biparental dploid	1	0	Euploid	0	With X
					T2C4E1B2	6_cell	Biparental dploid		5	Low	0	With X
	T3	T3C1E1	Bipolar	2	T3C1E1B1	blastocyst	Biparental dploid	1	0	Euploid	0	With X
					T3C1E1B2	blastocyst	Biparental dploid		1	Euploid	7	With X
	T3	T3C1E2	Bipolar	2	T3C1E2B1	blastocyst	Biparental dploid	1	1	Euploid	0	With X
					T3C1E2B2	blastocyst	Biparental dploid		0	Euploid	0	With X
	T3	T3C3E1	Bipolar	2	T3C3E1B1	blastocyst	Biparental dploid	1	0	Euploid	0	With X
					T3C3E1B2	blastocyst	Biparental dploid		1	Euploid	0	With X
Embryos with chromosomal constitution inferred for some of the blastomeres	T1	T1C1E6	Multipolar	4	T1C1E6B1	2_cell	/	/	/	/	/	/
					T1C1E6B2	2_cell	/		/	/	/	/
					T1C1E6B3	1_cell	Androgenetic		61	High	0	With X
					T1C1E6B4	1_cell	Androgenetic		74	High	96	Without X
	T2	T2C3E6	Multipolar	3	T2C3E6B1	3_cell	Anuclear	/	/	/	/	/
					T2C3E6B2	3_cell	/		/	/	/	/
					T2C3E6B3	1_cell	Biparental dploid		15	High	0	With X
	T3	T3C3E8	Multipolar	3	T3C3E8B1	2_cell	/	/	/	/	/	/
					T3C3E8B2	1_cell	Androgenetic		3	Low	95	With X
					T3C3E8B3	1_cell	Biparental dploid		6	Medium	0	With X
	T3	T3C4E5	Multipolar	3	T3C4E5B1	1_cell	Androgenetic	/	2	Low	0	With X
					T3C4E5B2	1_cell	/		/	/	/	/
					T3C4E5B3	1_cell	Biparental dploid		6	Medium	0	With X
	T3	T3C1E6	Multipolar	4	T3C1E6B1	1_cell	Anuclear	/	/	/	/	/
					T3C1E6B2	blastocyst	Biparental dploid		0	Euploid	0	With X
					T3C1E6B3	/	/		/	/	/	/
					T3C1E6B4	1_cell	Anuclear		/	/	/	/
	T3	T3C4E1	Multipolar	4	T3C4E1B1	2_cell	/	/	/	/	/	/
					T3C4E1B2	2_cell	Androgenetic		16	High	4	With X
					T3C4E1B3	1_cell	/		/	/	/	/
					T3C4E1B4	1_cell	Anuclear		/	/	/	/
	T3	T3C4E2	Multipolar	4	T3C4E2B1	2_cell	Androgenetic	/	9	Medium	95	With X
					T3C4E2B2	4_cell	Gynogenetic		0	Euploid	0	With X
					T3C4E2B3	/	/		/	/	/	/
					T3C4E2B4	2_cell	Androgenetic		21	High	2	With X
	T3	T3C4E3	Multipolar	4	T3C4E3B1	1_cell	/	/	/	/	/	/
					T3C4E3B2	2_cell	Biparental dploid		28	High	0	With X
					T3C4E3B3	1_cell	Androgenetic		9	Medium	95	With X
					T3C4E3B4	4_cell	Androgenetic		5	Low	95	With X
	T3	T3C4E4	Multipolar	4	T3C4E4B1	2_cell	Androgenetic	/	50	High	100	Without X
					T3C4E4B2	2_cell	Gynogenetic		41	High	10	With X
					T3C4E4B3	/	/		/	/	/	/
					T3C4E4B4	1_cell	Androgenetic		6	Medium	96	Without X
	T3	T3C1E4	Multipolar	3	T3C1E4B1	blastocyst	Androgenetic	/	1	Euploid	0	With X
					T3C1E4B2	/	/		/	/	/	/
					T3C1E4B3	blastocyst	Biparental dploid		0	Euploid	0	With X
	T3	T3C3E3	Multipolar	4	T3C3E3B1	1_cell	Androgenetic	/	0	Euploid	0	With X
					T3C3E3B2	4_cell	Androgenetic		7	Medium	0	With X
					T3C3E3B3	blastocyst	/		/	/	/	/
					T3C3E3B4	blastocyst	Biparental dploid		0	Euploid	0	With X
	T3	T3C3E5	Multipolar	4	T3C3E5B1	blastocyst	Diandric triploid	/	0	Euploid	0	With X
					T3C3E5B2	blastocyst	/		/	/	/	/
					T3C3E5B3	1_cell	Anuclear		/	/	/	/
					T3C3E5B4	4_cell	/		/	/	/	/
Embryos without inferred chromosomal constitution for any blastomeres	T1	T1C1E1	Bipolar	2	T1C1E1B1	1_cell	/	/	/	/	/	/
					T1C1E1B2	1_cell	/		/	/	/	/
	T1	T1C1E2	Bipolar	2	T1C1E2B1	4_cell	/	/	/	/	/	/
					T1C1E2B2	4_cell	/		/	/	/	/
	T1	T1C2E1	Bipolar	2	T1C2E1B1	1_cell	/	/	/	/	/	/
					T1C2E1B2	1_cell	/		/	/	/	/
	T3	T3C3E2	Bipolar	2	T3C3E2B1	1_cell	/	/	/	/	/	/
					T3C3E2B2	1_cell	/		/	/	/	/
	T1	T1C1E3	Multipolar	4	T1C1E3B1	4_cell	/	/	/	/	/	/
					T1C1E3B2	4_cell	/		/	/	/	/
					T1C1E3B3	/	/		/	/	/	/
					T1C1E3B4	/	/		/	/	/	/
	T1	T1C1E4	Multipolar	4	T1C1E4B1	1_cell	/	/	/	/	/	/
					T1C1E4B2	4_cell	/		/	/	/	/
					T1C1E4B3	2_cell	/		/	/	/	/
					T1C1E4B4	2_cell	/		/	/	/	/
	T1	T1C1E5	Multipolar	3	T1C1E5B1	1_cell	/	/	/	/	/	/
					T1C1E5B2	4_cell	/		/	/	/	/
					T1C1E5B3	/	/		/	/	/	/
	T1	T1C2E4	Multipolar	4	T1C2E4B1	2_cell	/	/	/	/	/	/
					T1C2E4B2	3_cell	/		/	/	/	/
					T1C2E4B3	2_cell	/		/	/	/	/
					T1C2E4B4	/	/		/	/	/	/
	T2	T2C3E5	Multipolar	3	T2C3E5B1	4_cell	/	/	/	/	/	/
					T2C3E5B2	/	/		/	/	/	/
					T2C3E5B3	/	/		/	/	/	/
