## Supplemental Table S4 for "Origin and development of uniparental and polyploid blastomeres"

### Sheet: Supplemental_Table_S4
Functions known for selected key regulons for each molecular developmental stage
Molecular developmental stage	Regulon	Known function of the TF
Pre-EGA	SIX3	required for eye development
Pre-EGA	PRDM5	may cause G2/M arrest and apoptosis
Pre-EGA	ZBTB43	protects genomic and epigenomic integrity of the species in the mammalian germ line
Pre-EGA	SMC3	required for normal embryonic development; SMC3 deficiency affects chromosomal stability leading to the activation of p53-dependent mitotic checkpoint
Pre-EGA	EBF1	required for B cell development
Pre-EGA	HES7	regulate somite formation in the presomitic mesoderm
Minor EGA	KLF17	maternal KLF17 controls zygotic genome activation
Minor EGA	MAX	essential role in early embryonic growth and development
Minor EGA	ZNF143	positively regulates many cell cycle-related genes
Minor EGA	THAP11	plays a central role for embryogenesis and the pluripotency of embryonic stem cells
Minor EGA	CHD1	required for maintaining open chromatin and pluripotency in embryonic stem cells
Minor EGA	IRF3	key transcriptional regulator of type I interferon-dependent immune responses which plays a critical role in the innate immune response against DNA and RNA viruses
Major EGA	MITF	plays an important role in melanocyte development by regulating the expression of tyrosinase
Major EGA	ARNT	essential for embryonic development
Major EGA	RARB	Receptor for retinoic acid; regulates gene expression in various biological processes
Major EGA	HSF1	functions as a stress-inducible and DNA-binding transcription factor that plays a central role in the transcriptional activation of the heat shock response
Major EGA	USF1	required for early embryonic development
Major EGA	BRCA1	required for early embryonic development
Early blastocyst	GATA2	required for activation of trophoblast specific genes and efficient formation of blastocysts
Early blastocyst	TBX3	plays multiple roles during embryonic development
ICM	SOX15	multifaceted role induction and maintenance of pluripotency and neural differentiation
ICM	NELFB	essential for early embryogenesis
ICM	SREBF1	key transcription factor that regulates expression of genes involved in cholesterol biosynthesis and lipid homeostasis
ICM	GATA6	expressed in ICM
ICM	ERF	required for extraembryonic ectoderm differentiation, ectoplacental cone cavity closure, and chorioallantoic attachment
ICM	MAZ	essential for embryonic development
TE	CDX2	TF marker
TE	TCF7L1	necessary in pluripotent cells to prepare them for lineage specification
TE	JDP2	regulation of the differentiation and proliferation of cells
TE	JUN	upregulated in response to diverse stimuli including mitogens and a wide range of stresses
TE	GATA2	TF marker
TE	GATA3	TF marker
