## Supplemental Table S5 for "Origin and development of uniparental and polyploid blastomeres"

### Sheet: DE genes
Differentially expressed genes identified for cells with WG abnormalities compared to biparental diploid cells
The "DE_Type" column dictates the upregulation (Up) or downregulation (Down) of the gene. The "DE_Category" column indicates in which cells with WG abnormalities the gene was identified as differentially expressed; "AG", "GG", "PL", and "Combined" denote androgenetic, gynogenetic, polyploid, and combined WG-aberrant cells, respectively. The "pct.1" column represents the percentage of specified WG…
Molecular developmental stage	Gene	DE_Type	DE_category	Description of the gene	Known function of the gene	Involved biological process	p_val	avg_log2FC	pct.1	pct.2	p_val_adj
major EGA	SNRPN	Down	GG	Small Nuclear Ribonucleoprotein Polypeptide N	imprinted and expressed from the paternal allele	imprinting	3.57e-13	-4.61085	0.273	1	9.85e-09
major EGA	RAPH1	Up	PL	Ras Association (RalGDS/AF-6) And Pleckstrin Homology Domains 1	negatively regulates cell adhesion	cell adhesion	1.55e-07	4.6033	1	0.708	0.00428491
major EGA	PCDH17	Up	PL	Protocadherin 17	calcium-dependent cell-adhesion protein	cell adhesion	1.28e-06	4.59433	1	0.46	0.0352687
major EGA	CCN1	Up	PL	Cellular Communication Network Factor 1	promotes cell adhesion and adhesive signaling	cell adhesion	3.49e-08	3.0018	0.8	0.637	0.000961104
TE	ROBO4	Up	PL	Roundabout Guidance Receptor 4	enables cell-cell adhesion mediator activity	cell adhesion	1.15e-06	4.85039	0.667	0.186	0.0318179
minor EGA	KLHL21	Up	GG	Kelch Like Family Member 21	substrate-specific adapter of a BCR (BTB-CUL3-RBX1) E3 ubiquitin-protein ligase complex required for efficient chromosome alignment and cytokinesis	cell cycle/mitosis	4.09e-07	3.68071	0.2	0.556	0.0112649
minor EGA	CNTROB	Up	GG	Centrobin, Centriole Duplication And Spindle Assembly Protein	required for centriole duplication and cytokinesis	cell cycle/mitosis	4.44e-07	1.63325	0.2	0.756	0.0122514
major EGA	STIL	Up	GG	STIL centriolar assembly protein	regulation of centriole duplication	cell cycle/mitosis	2.7e-08	3.37226	0.909	0.876	0.000744357
major EGA	CCNYL1	Up	PL	Cyclin Y Like 1	positive regulation of cyclin-dependent protein serine/threonine kinase activity	cell cycle/mitosis	6.52e-07	3.56167	1	0.637	0.0179703
major EGA	HMCN1	Up	PL	Hemicentin 1	promotes cleavage furrow maturation during cytokinesis in preimplantation embryos	cell cycle/mitosis	4.29e-08	3.72092	1	0.549	0.00118244
major EGA	CPEB4	Up	PL	Cytoplasmic Polyadenylation Element Binding Protein 4	sequence-specific RNA-binding protein	cell cycle/mitosis	2.06e-07	2.21827	0.8	0.929	0.00567846
TE	CENPK	Up	AG	Centromere Protein K	component of the CENPA-CAD complex, a complex recruited to centromeres which is involved in assembly of kinetochore proteins, mitotic progression and chromosome segregation.	cell cycle/mitosis	2.83e-07	3.31844	0.333	0.558	0.00778903
TE	CENPC	Up	AG	Centromere Protein C	a component of the inner kinetochore plate; required for maintaining proper kinetochore size and a timely transition to anaphase.	cell cycle/mitosis	2.08e-08	4.13761	0.667	0.605	0.000572794
major EGA	RPL14	Down	AG	60S ribosomal protein L14	ribosome protein	ribosome protein	4.43e-08	-1.10801	0.939	1	0.00122192
major EGA	RPL14	Down	Combined	60S ribosomal protein L14	ribosome protein	ribosome protein	3.87e-07	-1.01811	0.959	1	0.0106749
major EGA	ENSBTAG00000006383	Down	GG	40S ribosomal protein S3a	ribosome protein	ribosome protein	2.47e-11	-2.45166	0.636	0.991	6.8e-07
major EGA	RPL14	Down	GG	60S ribosomal protein L14	ribosome protein	ribosome protein	4.1e-10	-1.03979	1	1	1.13e-05
major EGA	RPSA	Down	GG	40S ribosomal protein SA	ribosome protein	ribosome protein	1.28e-08	-1.20219	1	1	0.000352836
major EGA	RPS12	Down	GG	40S ribosomal protein S12	ribosome protein	ribosome protein	1.07e-06	-1.10764	1	1	0.0294317
early blastocyst	RPS18	Down	AG	Ribosomal Protein S18	ribosome protein	ribosome protein	1.09e-07	-3.86462	1	1	0.00300941
TE	RPL38	Down	Combined	Ribosomal Protein L38	ribosome protein	ribosome protein	4.56e-07	-1.6365	1	1	0.0125599
minor EGA	UTP14A	Down	AG	UTP14A Small Subunit Processome Component	ribosome biogenesis	ribosome biogenesis	6.32e-08	-2.22748	0.8	1	0.00174365
major EGA	NOP53	Up	PL	NOP53 Ribosome Biogenesis Factor	nucleolar protein which is involved in the integration of the 5S RNP into the ribosomal large subunit during ribosome biogenesis	ribosome biogenesis	6.79e-07	3.15086	1	0.929	0.0187084
major EGA	RSL24D1	Down	AG	Ribosomal L24 Domain Containing 1	biogenesis of the 60S ribosomal subunit	ribosome biogenesis	1.18e-06	-1.07231	0.879	1	0.0325939
minor EGA	EIF1AX	Down	AG	Eukaryotic Translation Initiation Factor 1A X-Linked		translation	1.31e-08	-2.22768	0.533	1	0.000360693
major EGA	EIF2S3	Down	AG	Eukaryotic Translation Initiation Factor 2 Subunit Gamma	functions in the early steps of protein synthesis	translation	3.35e-08	-1.20129	0.727	0.991	0.000924238
major EGA	EIF2S3	Down	Combined	Eukaryotic Translation Initiation Factor 2 Subunit Gamma	functions in the early steps of protein synthesis	translation	8.46e-07	-1.02922	0.755	0.991	0.0233349
major EGA	PRELID1	Down	GG	PRELI Domain Containing 1	function as a cytoprotectant by regulating cell death and differentiation	apoptosis/cell death/stress response	2.84e-07	-1.55703	0.909	0.982	0.00783209
major EGA	PRKCI	Up	PL	Protein Kinase C Iota	plays a general protective role against apoptotic stimuli	apoptosis/cell death/stress response	2.37e-08	2.98986	0.8	0.673	0.000653133
major EGA	EGLN3	Up	PL	Egl-9 Family Hypoxia Inducible Factor 3	apoptotic process; response to hypoxia	apoptosis/cell death/stress response	4.77e-08	3.58912	0.8	0.416	0.00131454
major EGA	NUPR1	Up	PL	Nuclear Protein 1, Transcriptional Regulator	transcription regulator that converts stress signals into a program of gene expression that empowers cells with resistance to the stress	apoptosis/cell death/stress response	1.03e-06	3.58619	0.8	0.239	0.0285227
TE	RASSF1	Up	AG	Ras Association Domain Family Member 1	induce cell cycle arrest; required for death receptor-dependent apoptosis	apoptosis/cell death/stress response	4.2e-08	3.51256	0.667	0.698	0.00115802
TE	ERMP1	Up	PL	Endoplasmic Reticulum Metallopeptidase 1	involved in cellular response to oxidative stress; acts upstream of or within endoplasmic reticulum unfolded protein response.	apoptosis/cell death/stress response	7.87e-07	4.16748	0.667	0.326	0.0216961
minor EGA	BRCA1	Up	AG	BRCA1 DNA Repair Associated	plays a central role in DNA repair by facilitating cellular responses to DNA damage	DNA damage response	5.24e-07	1.8471	0.867	1	0.0144596
minor EGA	BMI1	Up	AG	BMI1 Proto-Oncogene, Polycomb Ring Finger	epigenetic repressor of multiple regulatory genes involved in embryonic development; DNA damage repair	DNA damage response	8.98e-16	2.40416	0.067	0.578	2.48e-11
major EGA	DKC1	Down	PL	Dyskerin Pseudouridine Synthase 1	DNA damage response; cell adhesion	DNA damage response	2.12e-11	-2.55955	1	1	5.85e-07
TE	FANCM	Up	AG	FA Complementation Group M	FANCM facilitates a variety of processes required for the maintenance of chromosome stability.	DNA damage response	3.82e-08	3.96124	0.333	0.605	0.0010529
TE	RAD18	Up	AG	RAD18 E3 Ubiquitin Protein Ligase	postreplication repair of damaged DNA	DNA damage response	1.42e-06	3.91328	0.667	0.465	0.039191
minor EGA	MED12	Down	AG	Mediator Complex Subunit 12	regulated transcription of nearly all RNA polymerase II-dependent genes	transcription regulation	1.08e-08	-1.03561	0.133	0.956	0.000298597
minor EGA	NONO	Down	AG	Non-POU Domain Containing Octamer Binding	an RNA-binding protein which plays various roles in the nucleus, including transcriptional regulation and RNA splicing.	transcription regulation	1.37e-07	-2.39325	0.333	0.978	0.00377135
minor EGA	HDAC6	Down	AG	Histone Deacetylase 6	transcriptional repression	transcription regulation	1.65e-06	-2.76893	0.067	0.911	0.0454036
minor EGA	ZFHX3	Up	AG	Zinc Finger Homeobox 3	transcriptional regulator which can act as an activator or a repressor.	transcription regulation	8.44e-11	1.49803	0.067	0.533	2.33e-06
minor EGA	ZFHX3	Up	Combined	Zinc Finger Homeobox 3	transcriptional regulator which can act as an activator or a repressor.	transcription regulation	1.43e-11	1.08299	0.05	0.533	3.94e-07
minor EGA	PHF6	Up	GG	PHD Finger Protein 6	suppresses ribosomal RNA (rRNA) transcription	transcription regulation	7.94e-08	2.56879	0.6	0.911	0.00218973
major EGA	PLAGL1	Up	AG	PLAG1 Like Zinc Finger 1	transcriptional activator	transcription regulation	2.81e-07	2.74153	0.788	0.664	0.00775768
major EGA	PLAGL1	Up	Combined	PLAG1 Like Zinc Finger 1	transcriptional activator	transcription regulation	6.65e-07	2.35195	0.694	0.664	0.0183311
major EGA	PAXBP1	Up	Combined	PAX3 And PAX7 Binding Protein 1	positive regulation of transcription by RNA polymerase II	transcription regulation	1.43e-06	1.71649	0.898	0.973	0.0394368
major EGA	PHF14	Up	GG	PHD finger protein 14	regulation of transcription by RNA polymerase II	transcription regulation	1.01e-09	2.58863	0.364	0.646	2.77e-05
major EGA	CIC	Up	GG	Capicua transcriptional repressor	transcriptional repressor	transcription regulation	1.14e-07	2.68874	0.909	0.867	0.00314344
major EGA	CBX4	Up	GG	Chromobox 4	negative regulation of transcription by RNA polymerase II	transcription regulation	6.84e-07	3.55678	0.818	0.735	0.0188602
major EGA	MDFIC	Up	PL	MyoD Family Inhibitor Domain Containing	control the activity of various transcription factors through their sequestration in the cytoplasm.	transcription regulation	2.5e-10	3.14547	1	0.77	6.88e-06
major EGA	NCOA1	Up	PL	Nuclear Receptor Coactivator 1	nuclear receptor coactivator that directly binds nuclear receptors and stimulates the transcriptional activities in a hormone-dependent fashion.	transcription regulation	7.61e-07	2.62796	0.8	0.876	0.0209803
major EGA	KDM3B	Up	PL	Lysine Demethylase 3B	involved in histone H3-K9 demethylation and regulation of transcription by RNA polymerase II.	transcription regulation	1.67e-06	2.4302	0.6	0.646	0.0461444
TE	MTF1	Up	AG	Metal Regulatory Transcription Factor 1	transcriptional regulator of cellular adaption to conditions of exposure to heavy metals	transcription regulation	5.06e-08	3.96935	0.333	0.535	0.00139512
TE	IRF6	Up	AG	Interferon Regulatory Factor 6	transcriptional activator	transcription regulation	8.6e-10	4.34456	0.667	0.628	2.37e-05
major EGA	HIPK1	Up	GG	Homeodomain Interacting Protein Kinase 1	transcription regulation and TNF-mediated cellular apoptosis	transcription regulation& apoptosis	3.75e-07	2.93496	0.727	0.761	0.0103371
major EGA	DMTF1	Up	PL	Cyclin D Binding Myb Like Transcription Factor 1	transcriptional activator which activates the CDKN2A/ARF locus in response to Ras-Raf signaling, thereby promoting p53/TP53-dependent growth arrest	transcription regulation& arrest	1.77e-06	3.73753	0.8	0.504	0.0489269
minor EGA	MAOA	Down	AG	Monoamine Oxidase A	catalyzes the oxidative deamination of primary and some secondary amine	metabolism	8.45e-07	-1.64206	0	0.689	0.0233099
minor EGA	UPRT	Down	AG	Uracil Phosphoribosyltransferase Homolog	nucleotide metabolism	metabolism	1.69e-10	-3.27813	0.533	1	4.65e-06
minor EGA	SAT1	Down	AG	Spermidine/Spermine N1-Acetyltransferase 1	a rate-limiting enzyme in the catabolic pathway of polyamine metabolism	metabolism	5.06e-08	-1.46282	0.867	0.978	0.00139615
minor EGA	GLA	Down	AG	Galactosidase Alpha	glycosphingolipid catabolic process	metabolism	1.34e-07	-3.73567	0.2	0.956	0.00368257
minor EGA	PRPS1	Down	AG	Phosphoribosyl Pyrophosphate Synthetase 1	necessary for purine metabolism and nucleotide biosynthesis.	metabolism	2.54e-07	-3.23948	0.4	0.956	0.00699219
minor EGA	GLA	Down	Combined	Galactosidase Alpha	glycosphingolipid catabolic process	metabolism	1.05e-06	-1.98683	0.3	0.956	0.0289474
minor EGA	AMPD2	Up	GG	Adenosine Monophosphate Deaminase 2	important in purine metabolism by converting AMP to IMP	metabolism	4.57e-07	2.77506	0.2	0.578	0.0125874
major EGA	MCAT	Down	Combined	Malonyl-CoA-Acyl Carrier Protein Transacylase	exclusively in the mitochondrion; part of a fatty acid synthase complex	metabolism	3.21e-10	-1.79009	0.714	0.956	8.84e-06
major EGA	PTS	Down	Combined	6-Pyruvoyltetrahydropterin Synthase	involved in the biosynthesis of tetrahydrobiopterin, an essential cofactor of aromatic amino acid hydroxylases.	metabolism	2.96e-07	-1.93291	0.612	0.965	0.00816134
major EGA	ALG11	Down	Combined	ALG11 Alpha-1,2-Mannosyltransferase	involved in the last steps of the synthesis of Man5GlcNAc(2)-PP-dolichol core oligosaccharide on the cytoplasmic face of the endoplasmic reticulum.	metabolism	8.79e-07	-1.44131	0.653	0.991	0.0242391
major EGA	NUDT14	Down	Combined	Nudix Hydrolase 14	hydrolyzes UDP-glucose to glucose 1-phosphate and UMP and ADP-ribose to ribose 5-phosphate and AMP	metabolism	8.88e-07	-1.86805	0.143	0.832	0.0244707
major EGA	SHMT2	Down	GG	Serine Hydroxymethyltransferase 2	glycine synthesis	metabolism	4.28e-07	-2.44079	0.636	1	0.0117962
major EGA	TKT	Down	GG	transketolase	channeling of excess sugar phosphates to glycolysis in the pentose phosphate pathway	metabolism	7.3e-07	-1.22362	1	1	0.0201391
major EGA	ASRGL1	Up	Combined	Asparaginase And Isoaspartyl Peptidase 1	L-asparaginase and beta-aspartyl peptidase activity. May be involved in the production of L-aspartate	metabolism	7.82e-09	1.85272	0.837	0.779	0.000215476
major EGA	ASRGL1	Up	GG	Asparaginase And Isoaspartyl Peptidase 1	L-asparaginase and beta-aspartyl peptidase activity. May be involved in the production of L-aspartate	metabolism	1.73e-09	2.74175	1	0.779	4.78e-05
major EGA	SMS	Up	GG	Spermine Synthase	catalyzes the production of spermine from spermidine	metabolism	7.04e-07	2.28222	0.727	0.602	0.0194143
major EGA	ASRGL1	Up	PL	Asparaginase And Isoaspartyl Peptidase 1	L-asparaginase and beta-aspartyl peptidase activity. May be involved in the production of L-aspartate	metabolism	3.31e-07	3.17841	0.8	0.779	0.00912359
TE	TATDN1	Up	AG	TatD DNase Domain Containing 1	involved in DNA metabolic process and nucleic acid phosphodiester bond hydrolysis	metabolism	8.64e-07	3.14988	0.333	0.721	0.0238334
TE	KDSR	Up	AG	3-Ketodihydrosphingosine Reductase	catalyzes the reduction of 3-ketodihydrosphingosine to dihydrosphingosine.	metabolism	4.94e-07	4.04284	0.667	0.465	0.0136174
TE	GALNT3	Up	AG	Polypeptide N-Acetylgalactosaminyltransferase 3	transfers an N-acetyl galactosamine to the hydroxyl group of a serine or threonine residue in the first step of O-linked oligosaccharide biosynthesis.	metabolism	6.42e-07	3.03312	0.667	0.767	0.0176889
minor EGA	RBMX	Down	AG	RNA Binding Motif Protein X-Linked	positive regulation of mRNA splicing	RNA metabolism	1.81e-11	-3.30448	0.533	1	4.98e-07
minor EGA	RNF113A	Down	AG	Ring Finger Protein 113A	required for pre-mRNA splicing as component of the spliceosome; Plays a role in DNA repair	RNA metabolism	2.89e-08	-3.71548	0.333	0.978	0.000796136
minor EGA	RBM10	Down	AG	RNA Binding Motif Protein 10	regulating alternative splicing	RNA metabolism	1.22e-07	-2.3866	0.533	0.956	0.00336407
minor EGA	NBDY	Down	AG	Negative Regulator Of P-Body Association	mRNA decapping process	RNA metabolism	1.8e-06	-2.52062	0.2	0.956	0.0496217
minor EGA	SNRPA	Down	AG	Small Nuclear Ribonucleoprotein Polypeptide A	component of the spliceosomal U1 snRNP, which is essential for recognition of the pre-mRNA 5' splice-site and the subsequent assembly of the spliceosome.	RNA metabolism	5.07e-07	-2.35474	0.4	1	0.0139842
minor EGA	RBMX	Down	Combined	RNA Binding Motif Protein X-Linked	positive regulation of mRNA splicing	RNA metabolism	4.16e-09	-2.32644	0.65	1	0.000114807
major EGA	LARS1	Down	AG	Leucyl-TRNA Synthetase 1	catalyzes the specific attachment of an amino acid to its cognate tRNA	RNA metabolism	7.05e-08	-1.86412	0.576	0.991	0.00194443
major EGA	DIS3	Down	Combined	DIS3 Homolog	component of the RNA exosome complex involved in proper maturation of RNA and elimination of RNA processing by-products	RNA metabolism	1.12e-07	-1.64818	0.592	0.973	0.00308884
major EGA	LARS1	Down	Combined	Leucyl-TRNA Synthetase 1	catalyzes the specific attachment of an amino acid to its cognate tRNA	RNA metabolism	1.44e-07	-1.56283	0.633	0.991	0.0039615
major EGA	RSL24D1	Down	Combined	Ribosomal L24 Domain Containing 1	biogenesis of the 60S ribosomal subunit	RNA metabolism	1.96e-07	-1.09798	0.857	1	0.00541003
major EGA	HNRNPR	Down	GG	Heterogeneous Nuclear Ribonucleoprotein R	pre-mRNA processing and transport	RNA metabolism	2.05e-08	-1.00698	1	1	0.000565014
major EGA	HNRNPDL	Down	PL	RNA splicing factor	pre-mRNA processing and other aspects of mRNA metabolism and transport	RNA metabolism	3.63e-11	-1.35556	1	1	1e-06
major EGA	TENT5B	Up	PL	Terminal Nucleotidyltransferase 5B	preventing degradation of mRNAs	RNA metabolism	7.25e-08	3.29369	1	0.894	0.00199988
major EGA	RNPC3	Up	PL	RNA Binding Region (RNP1, RRM) Containing 3	participates in pre-mRNA U12-dependent splicing	RNA metabolism	3.22e-07	2.17485	0.8	0.956	0.00887618
TE	PUS3	Up	AG	Pseudouridine Synthase 3	catalyzes the formation of tRNA pseudouridine from tRNA uridine at position 39 in the anticodon stem and loop of transfer RNAs.	RNA metabolism	1.8e-06	3.36625	0.333	0.581	0.0495924
minor EGA	NAA11	Down	GG	N-Alpha-Acetyltransferase 11	N-alpha-acetylation is among the most common post-translational protein modifications in eukaryotic cells	protein metabolism	2.28e-07	-5.30653	0.4	0.978	0.00627451
major EGA	PSMA3	Down	AG	Proteasome 20S Subunit Alpha 3	proteolytic degradation of most intracellular proteins.	protein metabolism	1.18e-07	-1.06249	0.879	1	0.00324809
major EGA	FBXO45	Up	Combined	F-Box Protein 45	component of E3 ubiquitin ligase complex	protein metabolism	5.28e-07	2.07645	0.735	0.805	0.0145583
major EGA	OTUD7B	Up	PL	OTU Deubiquitinase 7B	negative regulation of macromolecule metabolic process; and protein deubiquitination.	protein metabolism	3.37e-11	3.40618	1	0.681	9.29e-07
major EGA	UBE2Q2	Up	PL	Ubiquitin Conjugating Enzyme E2 Q2	involved in protein K48-linked ubiquitination.	protein metabolism	4.27e-07	2.58288	1	0.708	0.0117603
TE	NAA11	Up	AG	N-Alpha-Acetyltransferase 11	N-alpha-acetylation is among the most common post-translational protein modifications in eukaryotic cells	protein metabolism	1.12e-06	3.85694	1	0.581	0.0308282
TE	NAA11	Up	Combined	N-Alpha-Acetyltransferase 11	N-alpha-acetylation is among the most common post-translational protein modifications in eukaryotic cells	protein metabolism	4.96e-07	3.25172	0.833	0.581	0.0136841
minor EGA	RASAL3	Down	Combined	RAS Protein Activator Like 3	Ras GTPase-activating protein	signal transduction	2.19e-07	-1.43199	0.2	0.778	0.00605019
minor EGA	ROS1	Up	GG	ROS Proto-Oncogene 1, Receptor Tyrosine Kinase		signal transduction	3.89e-07	3.03157	0.2	0.667	0.0107177
major EGA	MAP3K1	Up	AG	Mitogen-Activated Protein Kinase Kinase Kinase 1	component of a protein kinase signal transduction cascade	signal transduction	3.98e-07	1.48078	0.636	0.85	0.0109814
TE	DAPP1	Up	AG	Dual Adaptor Of Phosphotyrosine And 3-Phosphoinositides 1	enables phosphatidylinositol-3,4,5-trisphosphate binding activity and phosphatidylinositol-3,4-bisphosphate binding activity.	signal transduction	2.45e-08	3.57355	0.333	0.628	0.000675723
TE	DOK4	Up	AG	Docking Protein 4	positive regulation of MAPK cascade and transmembrane receptor protein tyrosine kinase signaling pathway.	signal transduction	1.26e-07	5.36043	0.667	0.302	0.00347168
TE	PKIA	Up	AG	CAMP-Dependent Protein Kinase Inhibitor Alpha	inhibit the activities of both C alpha and C beta catalytic subunits of the cAMP-dependent protein kinase	signal transduction	7.58e-07	4.19032	0.667	0.512	0.0209058
TE	MAPK8	Up	AG	Mitogen-Activated Protein Kinase 8	mediates immediate-early gene expression in response to cell stimuli	signal transduction	2.28e-13	4.75496	0.333	0.605	6.3e-09
minor EGA	CDC42EP3	Down	Combined	CDC42 Effector Protein 3	actin cytoskeleton re-organization during cell shape changes	cytoskeleton organization	1.53e-06	-2.39396	0.35	0.956	0.0421937
minor EGA	EPB41L4A	Up	AG	Erythrocyte Membrane Protein Band 4.1 Like 4A	regulating interactions between the cytoskeleton and plasma membrane	cytoskeleton organization	9.24e-08	1.76114	0.533	0.844	0.00254755
major EGA	TES	Up	PL	Testin LIM Domain Protein	scaffold protein that may play a role in cell adhesion, cell spreading and in the reorganization of the actin cytoskeleton. Plays a role in the regulation of cell proliferation.	cytoskeleton organization	3.81e-07	2.43346	0.8	0.894	0.0105062
major EGA	SPTAN1	Up	PL	Spectrin Alpha, Non-Erythrocytic 1	filamentous cytoskeletal proteins; stabilize the plasma membrane and organize intracellular organelles	cytoskeleton organization	6.54e-09	3.3899	1	0.876	0.000180248
minor EGA	NUDT10	Down	AG	Nudix Hydrolase 10	regulation of intracellular trafficking	vesicular transport	8e-07	-2.50051	0.133	0.933	0.0220637
minor EGA	WDR44	Down	AG	WD Repeat Domain 44	endosome recycling	vesicular transport	1.46e-06	-2.27887	0.133	0.867	0.0403343
minor EGA	BET1L	Up	GG	BET1-like protein	regulation of retrograde vesicle-mediated transport, Golgi to ER and retrograde transport, endosome to Golgi.	vesicular transport	1.34e-08	2.75511	0.8	0.689	0.000369341
major EGA	CDK16	Down	AG	Cyclin Dependent Kinase 16	vesicle-mediated transport processes and exocytosis.	vesicular transport	8.92e-09	-1.48219	0.727	0.991	0.000245912
major EGA	CDK16	Down	Combined	Cyclin Dependent Kinase 16	vesicle-mediated transport processes and exocytosis.	vesicular transport	1.14e-08	-1.33088	0.776	0.991	0.000315431
major EGA	ERP44	Down	Combined	Endoplasmic Reticulum Protein 44	a pH-regulated chaperone of the secretory pathway and likely plays a role in protein quality control at the endoplasmic reticulum - Golgi interface.	vesicular transport	6.86e-07	-2.24917	0.408	0.912	0.0189186
major EGA	DKK1	Up	AG	Dickkopf WNT signaling pathway inhibitor 1	membrane trafficking regulatory protein	vesicular transport	1.42e-08	2.20516	0.576	0.611	0.000392451
major EGA	DKK1	Up	Combined	Dickkopf WNT signaling pathway inhibitor 1	membrane trafficking regulatory protein	vesicular transport	5.08e-07	2.04994	0.571	0.611	0.0139941
major EGA	MIA3	Up	PL	MIA SH3 Domain ER Export Factor 3	plays a role in the transport of cargos that are too large to fit into COPII-coated vesicles and require specific mechanisms to be incorporated into membrane-bound carriers and exported from the endoplasmic reticulum.	vesicular transport	6.38e-07	1.85013	0.8	0.965	0.0175898
major EGA	SLC35A4	Down	Combined	Solute Carrier Family 35 Member A4	mediates the transport of CDP-ribitol	solute transport	9.69e-07	-1.72434	0.653	0.973	0.0267224
major EGA	SLC9A1	Up	PL	Solute Carrier Family 9 Member A1	a Na+/H+ antiporter; regulating pH homeostasis, cell migration and cell volum	solute transport	1.6e-12	2.79666	1	0.982	4.42e-08
major EGA	H2BC15	Down	Combined	H2B Clustered Histone 15	core component of nucleosome	nucleosome	5.2e-07	-1.1988	0.98	1	0.0143395
major EGA	H2AC11	Up	Combined	H2A Clustered Histone 11	core component of nucleosome	nucleosome	5.87e-07	2.04959	0.673	0.575	0.0161833
major EGA	H2AC11	Up	PL	H2A Clustered Histone 11	core component of nucleosome	nucleosome	1.94e-10	3.44653	0.8	0.575	5.35e-06
TE	ARMC10	Up	AG	Armadillo Repeat Containing 10	decreases the transcriptional activity of the tumor suppressor protein p53; cell growth and survival	p53/cell growth	1.23e-06	3.34447	1	0.605	0.033781
major EGA	CHCHD4	Down	Combined	Coiled-Coil-Helix-Coiled-Coil-Helix Domain Containing 4	required for the biogenesis of respiratory chain complexes	mitochondrial respiration	3.39e-07	-1.29262	0.898	1	0.00934707
minor EGA	BCAP31	Down	AG	multi-pass transmembrane protein of the endoplasmic reticulum	anterograde transport of membrane proteins from the endoplasmic reticulum to the Golgi ; caspase 8-mediated apoptosis	broad function	2.66e-07	-3.39935	0.467	0.978	0.00733113
minor EGA	TRIM8	Up	GG	Tripartite Motif Containing 8	E3 ubiquitin-protein ligase	broad function	1.73e-08	2.63012	0.2	0.622	0.000477791
TE	PRMT5	Up	AG	Protein Arginine Methyltransferase 5	catalyzes the transfer of methyl groups to the amino acid arginine, in target proteins that include histones, transcriptional elongation factors and the tumor suppressor p53.	broad function	1.59e-07	3.22789	1	0.837	0.00439251
TE	EPC1	Up	AG	Enhancer Of Polycomb Homolog 1	can act as both a transcriptional activator and repressor;apoptosis, DNA repair	broad function	3.23e-07	3.50039	0.333	0.558	0.00890004
TE	NUP43	Up	AG	Nucleoporin 43	component of the Nup107-160 subcomplex of the nuclear pore complex (NPC).The Nup107-160 subcomplex is also required for normal kinetochore microtubule attachment, mitotic progression and chromosome segregation.	broad function	6.15e-07	4.20126	1	0.698	0.0169599
major EGA	FGL1	Up	PL	Fibrinogen Like 1	immune suppressive molecule	immune	1.5e-07	3.78569	0.6	0.283	0.00413292
major EGA	ENSBTAG00000026437	Down	AG	major histocompatibility complex protein		MHC	5.12e-13	-1.55217	0	0.752	1.41e-08
major EGA	ENSBTAG00000026437	Down	Combined	major histocompatibility complex protein		MHC	9.88e-11	-2.00921	0.102	0.752	2.72e-06
major EGA	ENSBTAG00000046595	Up	GG	major histocompatibility complex protein		MHC	5.61e-16	2.15312	0.091	0.531	1.55e-11
major EGA	ENSBTAG00000048049	Up	GG	major histocompatibility complex protein		MHC	7.93e-09	2.85209	0.727	0.301	0.000218761
minor EGA	HSF2BP	Up	GG	Heat Shock Transcription Factor 2 Binding Protein	component of recombination bridges involved in meiotic double-strand break repair.	meiosis	1.38e-06	2.01558	0.2	0.667	0.0379122
minor EGA	PARD3	Up	GG	Par-3 Family Cell Polarity Regulator	establishment of centrosome localization; asymmetrical cell division and cell polarization processes	cell polarization	5.91e-08	3.1071	1	0.822	0.00162933
TE	NCKAP1	Up	AG	NCK Associated Protein 1	cytoskeleton/actin dynamics regulator; the non-catalytic region of tyrosine kinase (Nck)-associated protein 1 (NCKAP1) is a part of the WAVE complex that regulates lamellipodia/invadopodia formation and cell mobility, sustaining cell migration.	cell migration	1.95e-11	4.36087	0.333	0.605	5.39e-07
TE	DNAAF2	Up	AG	Dynein Axonemal Assembly Factor 2	required for cytoplasmic pre-assembly of axonemal dyneins,playing g a central role in motility in cilia and flagella	cell migration	1.31e-06	4.74279	0.667	0.349	0.0361673
major EGA	EMC7	Down	Combined	ER Membrane Protein Complex Subunit 7	insertion into endoplasmic reticulum membranes of newly synthesized membrane proteins - integral component of the ER membrane	membrane protein	4.74e-08	-1.05136	0.898	0.991	0.0013058
TE	TMEM209	Up	AG	Transmembrane Protein 209	integral component of membrane	membrane protein	7.42e-07	3.72231	0.333	0.535	0.0204475
major EGA	ENSBTAG00000001836	Down	AG				5.27e-07	-2.08864	0	0.593	0.0145271
major EGA	FAM193B	Down	AG	Family With Sequence Similarity 193 Member B	protein FAM193B		6.55e-07	-1.61915	0.515	0.894	0.0180577
major EGA	C16H1orf112	Down	AG				1.19e-06	-1.97899	0.424	0.929	0.0329455
major EGA	PHB2	Down	Combined	Prohibitin 2			3.69e-07	-1.56316	0.776	1	0.0101761
major EGA	FAM193B	Down	Combined	Family With Sequence Similarity 193 Member B	protein FAM193B		3.9e-07	-1.28468	0.49	0.894	0.0107424
major EGA	TNIP1	Down	Combined	TNFAIP3 Interacting Protein 1			4.47e-07	-1.0994	0.286	0.77	0.012317
major EGA	PITHD1	Down	GG	PITH Domain Containing 1			1.79e-07	-1.37494	1	1	0.00493479
major EGA	TRNT1	Up	AG	TRNA Nucleotidyl Transferase 1			7.12e-08	1.2502	0.879	0.912	0.00196298
major EGA	ENSBTAG00000055069	Up	AG				1.96e-07	3.47993	0.606	0.451	0.00540923
major EGA	PGRMC1	Up	AG	Progesterone Receptor Membrane Component 1	binds progesterone		9.64e-07	1.0879	0.636	0.894	0.0265804
major EGA	METTL27	Up	AG	Methyltransferase Like 27			9.77e-07	1.17797	0.394	0.504	0.0269319
major EGA	ENSBTAG00000001219	Up	GG	immunoglobulin receptor superfamily			1.63e-08	2.48321	0.727	0.301	0.000450223
major EGA	NEFH	Up	GG	Neurofilament Heavy Chain			2.87e-07	4.08209	0.818	0.655	0.00792313
major EGA	MYADM	Up	GG	Myeloid Associated Differentiation Marker			3.59e-07	1.71738	0.818	0.664	0.00990535
major EGA	HNRNPUL2	Up	GG	Heterogeneous Nuclear Ribonucleoprotein U Like 2	enables RNA binding activity.		6.05e-07	2.31906	0.818	0.982	0.0166855
major EGA	RNF11	Up	GG	Ring Finger Protein 11	essential component of a ubiquitin-editing protein complex		1.29e-06	3.36113	0.909	0.973	0.035619
major EGA	ENSBTAG00000046944	Up	GG				1.72e-06	4.22747	0.636	0.434	0.0474156
major EGA	GUCA1A	Up	PL	Guanylate Cyclase Activator 1A	recovery of retinal photoreceptors from photobleaching.		1.31e-07	2.88542	0.8	0.611	0.00361352
major EGA	ENSBTAG00000019689	Up	PL				2.88e-07	2.68458	0.6	0.717	0.00792763
major EGA	STEAP1	Up	PL	STEAP Family Member 1	a cell surface antigen significantly expressed at cell-cell junctions		1.79e-14	4.32578	0.6	0.398	4.94e-10
major EGA	ENSBTAG00000030499	Up	PL				3.9e-08	3.50642	1	0.637	0.00107582
major EGA	PLAC8A	Up	PL	Placenta specific 8 A			3.66e-07	3.49251	0.8	0.372	0.0100851
major EGA	ENSBTAG00000050871	Up	PL	Peptidase S1 domain-containing protein			4.33e-07	3.39422	0.6	0.283	0.0119508
major EGA	GIP	Up	PL	Gastric Inhibitory Polypeptide			7.44e-07	3.90604	0.6	0.283	0.0205061
major EGA	ENSBTAG00000036102	Up	PL	Ig-like domain-containing protein			1.01e-06	4.04053	0.6	0.301	0.0278105
major EGA	DMXL1	Up	PL	Dmx Like 1			1.12e-06	2.14476	0.8	0.805	0.0308271
minor EGA	PBDC1	Down	AG	Polysaccharide Biosynthesis Domain Containing 1			3.38e-15	-3.84008	0.733	1	9.33e-11
minor EGA	VBP1	Down	AG	VHL Binding Protein 1	binds specifically to cytosolic chaperonin (c-CPN) and transfers target proteins to it		7.98e-09	-3.18908	0.4	0.933	0.0002201
minor EGA	ENSBTAG00000019546	Down	AG	S1-like domain-containing protein			4.8e-08	-2.3894	0.533	1	0.00132377
minor EGA	MGC148328	Down	AG				2.72e-07	-3.31736	0.267	1	0.00749856
minor EGA	ENSBTAG00000019546	Down	Combined	S1-like domain-containing protein			4.1e-08	-1.86431	0.6	1	0.00113031
minor EGA	PBDC1	Down	Combined	Polysaccharide Biosynthesis Domain Containing 1			1.1e-07	-1.50438	0.8	1	0.0030323
minor EGA	TMEM35B	Up	AG	Transmembrane protein 35B	integral component of membrane		3.71e-08	1.54942	0.333	0.667	0.0010216
minor EGA	ENSBTAG00000048481	Up	AG	C2H2 zinc finger transcription factor			9.95e-07	1.33853	0.533	0.778	0.0274261
minor EGA	SPATS2	Up	Combined	Spermatogenesis Associated Serine Rich 2			3.91e-07	1.10159	0.45	0.889	0.0107875
minor EGA	WDR72	Up	GG	WD Repeat Domain 72			8.03e-07	2.66461	0.2	0.578	0.0221301
TE	C7H19orf25	Up	AG				3.66e-09	3.22203	0.333	0.605	0.000100776
TE	MAB21L3	Up	AG	Mab-21 Like 3	nucleotidyltransferase		6.34e-07	4.32104	1	0.512	0.0174778

### Sheet: DE regulons
Differentially expressed regulons identified for cells with WG abnormalities compared to biparental diploid cells
Molecular developmental stage	Regulon	DE_Type	DE_category	Known function of the TF	p_val	avg_log2FC	pct.1	pct.2	p_val_adj
Major EGA	ALX4	Down	AG	craniofacial developmen; skin and hair follicle development	2.85894e-09	-1.72373	0.697	0.973	6.77569e-07
Major EGA	ALX4	Down	Combined		1.75752e-10	-1.49535	0.714	0.973	4.16533e-08
Major EGA	ZFP42	Down	AG	pluripotency marker; high in the preimplantation-stage embryos	3.25476e-11	-1.13771	1	1	7.71379e-09
Major EGA	ZFP42	Down	Combined		5.64247e-13	-1.0484	1	1	1.33727e-10
Major EGA	ARNT2	Up	AG	essential for embryonic development	4.3149e-07	1.84185	0.788	0.504	0.000102263
Major EGA	ARNT2	Up	Combined		7.00005e-09	1.83525	0.816	0.504	1.65901e-06
Major EGA	EMX1	Up	AG	rostral brain development	8.89884e-08	1.42374	1	1	2.10902e-05
Major EGA	EMX1	Up	Combined		2.28908e-07	1.26665	1	1	5.42512e-05
Major EGA	EN2	Up	AG	various developmental processes	4.78497e-05	1.09691	1	1	0.0113404
Major EGA	EN2	Up	Combined		1.14895e-06	1.25753	1	1	0.000272301
Major EGA	FIGLA	Up	AG	maternal effect gene	3.2047e-10	1.19697	1	0.947	7.59513e-08
Major EGA	FIGLA	Up	Combined		2.06007e-12	1.14183	1	0.947	4.88237e-10
Major EGA	HES6	Up	AG	essential for embryonic development	1.18189e-06	1.95629	0.667	0.239	0.000280108
Major EGA	HES6	Up	Combined		6.23016e-07	2.19161	0.612	0.239	0.000147655
Major EGA	MYB	Up	AG	essential for embryonic development	2.45937e-08	1.24588	1	0.858	5.82871e-06
Major EGA	MYB	Up	Combined		3.19253e-08	1.11494	1	0.858	7.5663e-06
Major EGA	MYBL1	Up	AG	male meiosis; activator of the mitotic cell cycle by activating late cell cycle genes	1.32729e-10	1.27888	1	1	3.14568e-08
Major EGA	MYBL1	Up	Combined		1.52345e-10	1.07618	1	1	3.61057e-08
Major EGA	NR1D1	Up	AG	transcription repressor; negative feedback mechanisms of the biological clock; autophagy, immunity, inflammation, metabolism, and aging	4.73059e-07	1.96453	0.909	0.796	0.000112115
Major EGA	NR1D1	Up	Combined		2.55311e-08	1.84298	0.898	0.796	6.05088e-06
Major EGA	PAX1	Up	Combined	essential for embryonic development	0.000191738	1.41662	0.551	0.248	0.0454419
Major EGA	RFX3	Up	AG	interneuron development	0.000100083	1.38895	0.636	0.292	0.0237196
Major EGA	RFX3	Up	Combined		3.61609e-06	1.66776	0.633	0.292	0.000857013
Major EGA	SMAD3	Up	AG	secondary neural tube formation	4.59988e-10	1.07814	1	1	1.09017e-07
Major EGA	SMAD3	Up	Combined		1.62946e-12	1.01872	1	1	3.86183e-10
Major EGA	ZKSCAN1	Up	AG	closely related to tumorigenesis, development, and metastasis	1.01553e-05	1.11116	0.97	0.788	0.0024068
Major EGA	ZKSCAN1	Up	Combined		6.92251e-08	1.33046	0.959	0.788	1.64063e-05
Minor EGA	ARNT2	Up	AG	ARNT2 knockout mice die perinatally	1.63823e-05	2.02098	1	0.6	0.0038826
Minor EGA	ARNT2	Up	Combined		1.02562e-05	1.89784	0.95	0.6	0.00243071
Minor EGA	BATF3	Up	AG	potentially regulating the mitotic/meiotic switch; essential for the development of brain-associated dendritic cells	4.31025e-05	3.36514	0.733	0.2	0.0102153
Minor EGA	NFIA	Up	AG	astrocytic differentiation	0.000107222	1.84007	0.867	0.333	0.0254116
Minor EGA	PLAG1	Up	AG	early embryonic development and placentation	8.0289e-05	1.24437	1	0.978	0.0190285
